# Differential gene expression underlying the biosynthesis of Dufour’s gland signals in *Bombus impatiens*

**DOI:** 10.1101/2022.04.12.488013

**Authors:** Nathan Derstine, David Galbraith, Gabriel Villar, Etya Amsalem

## Abstract

Pheromones regulating social behavior are one of the most explored phenomena in social insects. However, compound identity, biosynthesis and their genetic regulation are known in only a handful of species. Here we conducted chemical and RNA-seq analyses of the Dufour’s gland in the bumble bee *Bombus impatiens* and examined the signals and the pathways regulating signal production in queens and workers. Across Hymenopterans, the Dufour’s gland contains mostly long-chained hydrocarbons and esters that signal reproductive and social status in several bee species. In bumble bees, the Dufour’s gland contains queen- and worker-specific esters, in addition to terpenes and terpene-esters only found in gynes and queens. These compounds are assumed to be synthesized de novo in the gland, however, their genetic regulation is unknown. A whole transcriptome gene expression analysis of the gland in queens, gynes, queenless and queenright workers showed distinct transcriptomic profiles, with thousands of differentially expressed genes between the groups. Workers and queens express genes associated with key enzymes in the biosynthesis of wax esters, while queens and gynes preferentially express key genes in terpene biosynthesis. In contrast, no genes were differentially expressed in queenless and queenright workers, despite differences in their Dufour’s gland chemistry and reproductive state, suggesting the quantitative differences in worker secretion are not regulated at the level of production. Overall, our data demonstrate gland-specific regulation of chemical signals associated with social behavior and identifies genes and pathways regulating caste-specific chemical signals in social insects.
