## Supplementary Data File S1 for "Differential gene expression underlying the biosynthesis of Dufour’s gland signals in *Bombus impatiens*"

### Sheet: RNAseq_gene_table_revised
						Gyne vs Worker		Queen vs Gyne		Queen vs Worker
Genes	group	process	name	order	description	logFC	adj.pvalue	logFC	adj.pvalue	logFC	adj.pvalue
LOC100746868	fatty_acid	DESAT	DESAT_01	1	acyl-CoA Delta(11) desaturase	2.16107	0.00048	-1.2082	0.075	0.952871	0.1
LOC100746987	fatty_acid	DESAT	DESAT_02	2	acyl-CoA Delta(11) desaturase	2.06202	0.00423	-3.88908	0.00208	-1.82706	0.124
LOC100749772	fatty_acid	DESAT	DESAT_03	3	acyl-CoA Delta(11) desaturase	3.33181	0.000308	-4.86917	0.000754	-1.53736	0.302
LOC100744121	fatty_acid	DGAT	DGAT	1	diacylglycerol O-acyltransferase 1	0.899255	0.00232	-0.329256	0.328	0.569999	0.0474
LOC100746353	fatty_acid	DGAT	MGAT_01	2	2-acylglycerol O-acyltransferase 1	-0.932739	0.0338	1.37506	0.0128	0.442322	0.425
LOC100748623	fatty_acid	DGAT	MGAT_02	3	2-acylglycerol O-acyltransferase 2-like	1.13836	0.0937	-2.03462	0.00764	-0.896265	0.143
LOC100741228	fatty_acid	DGAT	MGAT_03	4	2-acylglycerol O-acyltransferase 2-A-like	0.778577	0.376	-2.24731	0.0151	-1.46873	0.0534
LOC100749526	fatty_acid	ELONGASE	ELO_01	1	elongation of very long chain fatty acids protein 1	-0.108008	0.889	1.61356	0.016	1.50555	0.00594
LOC100741857	fatty_acid	ELONGASE	ELO_02	2	elongation of very long chain fatty acids protein 6	3.32965	0.000141	0.248608	0.833	3.57826	0.000143
LOC100746103	fatty_acid	ELONGASE	ELO_03	3	elongation of very long chain fatty acids protein 6	5.06227	1.85e-07	-3.67013	1.9e-05	1.39214	0.115
LOC100743038	fatty_acid	ELONGASE	ELO_04	4	elongation of very long chain fatty acids protein 6-like	1.61961	0.000182	-1.03673	0.0205	0.582882	0.118
LOC100749115	fatty_acid	ELONGASE	ELO_05	5	elongation of very long chain fatty acids protein 6-like	2.90072	0.0828	2.1834	0.148	5.08412	0.00133
LOC100749122	fatty_acid	ELONGASE	ELO_06	6	elongation of very long chain fatty acids protein 6-like	3.23615	1.3e-05	-3.0142	0.000311	0.221945	0.819
LOC100748215	fatty_acid	ELONGASE	ELO_07	7	elongation of very long chain fatty acids protein 6	0.177397	0.873	-5.42362	0.0005	-5.24622	0.000409
LOC100743508	fatty_acid	ELONGASE	ELO_08	8	elongation of very long chain fatty acids protein AAEL008004	2.73522	3.52e-06	-0.156393	0.81	2.57883	1.14e-05
LOC100742554	fatty_acid	ELONGASE	ELO_09	9	elongation of very long chain fatty acids protein AAEL008004-like	1.97473	0.0481	-3.70825	0.0128	-1.73353	0.251
LOC100744329	fatty_acid	ELONGASE	ELO_10	10	elongation of very long chain fatty acids protein AAEL008004	3.8149	0.000159	-2.3568	0.0148	1.4581	0.0686
LOC100747299	fatty_acid	ELONGASE	eRED	11	very-long-chain enoyl-CoA reductase	-0.965603	0.0174	0.280603	0.565	-0.685	0.115
LOC100744206	fatty_acid	ELONGASE	HACD_01	12	very-long-chain (3R)-3-hydroxyacyl-CoA dehydratase hpo-8	0.518754	0.179	-2.42092	2.74e-06	-1.90216	5.24e-06
LOC100744962	fatty_acid	ELONGASE	HACD_02	13	very-long-chain (3R)-3-hydroxyacyl-CoA dehydratase	0.319151	0.000733	0.225948	0.0251	0.545098	1.64e-06
LOC100746315	fatty_acid	FAR	FAR_01	1	putative fatty acyl-CoA reductase CG5065	-1.93575	0.023	-0.736329	0.526	-2.67208	0.00481
LOC100740585	fatty_acid	FAR	FAR_02	2	putative fatty acyl-CoA reductase CG5065	-6.11757	0.000871	2.92243	0.0907	-3.19514	0.00675
LOC100744570	fatty_acid	FAR	FAR_03	3	putative fatty acyl-CoA reductase CG5065	-4.14426	3.55e-07	1.30764	0.0348	-2.83662	2.29e-06
LOC100741032	fatty_acid	FAR	FAR_04	4	fatty acyl-CoA reductase wat	0.599893	0.00273	0.442152	0.061	1.04205	2.5e-05
LOC100746398	fatty_acid	FAR	FAR_05	5	putative fatty acyl-CoA reductase CG5065	0.0921008	0.856	0.794141	0.0814	0.886242	0.0207
LOC100746762	fatty_acid	FAR	FAR_06	6	putative fatty acyl-CoA reductase CG5065	-4.60899	0.0338	5.83828	0.00993	1.22929	0.25
LOC100745716	fatty_acid	FAR	FAR_07	7	putative fatty acyl-CoA reductase CG5065	7.42675	0.00699	-4.68732	0.13	2.73943	0.165
LOC100750141	fatty_acid	FAR	FAR_08	8	putative fatty acyl-CoA reductase CG5065	-1.7786	0.377	9.82991	1.46e-05	8.05131	1.86e-07
LOC105680764	fatty_acid	FAR	FAR_09	9	putative fatty acyl-CoA reductase CG5065	-5.64981	0.00309	2.02017	0.242	-3.62964	0.0482
LOC105681681	fatty_acid	FAR	FAR_10	10	fatty acyl-CoA reductase 1-like	-6.30259	0.0101	2.2988	0.359	-4.00379	0.0172
LOC100747705	fatty_acid	FAR	FAR_11	11	fatty acyl-CoA reductase 1-like	4.067	7.68e-05	-1.35552	0.143	2.71147	0.00786
LOC112214005	fatty_acid	FAR	FAR_12	12	putative fatty acyl-CoA reductase CG5065	-3.55271	0.0067	0.521363	0.774	-3.03135	0.0164
LOC112214031	fatty_acid	FAR	FAR_13	13	fatty acyl-CoA reductase 1-like	-3.32952	0.00118	1.46978	0.204	-1.85974	0.025
LOC100749776	fatty_acid	FAR	FAR_14	14	fatty acyl-CoA reductase 1-like	-6.3893	0.000208	3.0637	0.0383	-3.32559	0.0537
LOC112214034	fatty_acid	FAR	FAR_15	15	putative fatty acyl-CoA reductase CG5065	4.21002	2.3e-05	-1.40405	0.0982	2.80597	0.00409
LOC100742392	fatty_acid	FAS	3-OAS	1	3-oxoacyl-[acyl-carrier-protein] synthase, mitochondrial	-0.522838	0.000733	0.31357	0.0592	-0.209268	0.144
LOC100747632	fatty_acid	FAS	e-RED	2	enoyl-[acyl-carrier-protein] reductase, mitochondrial	0.380295	0.0173	-0.267689	0.149	0.112607	0.532
LOC112213796	fatty_acid_betaOX	chain_shortening	ß-ox_01	1	peroxisomal acyl-coenzyme A oxidase 1-like	-4.93979	9.4e-09	5.62895	4.36e-09	0.689155	0.0535
LOC100742496	fatty_acid_betaOX	chain_shortening	ß-ox_02	2	peroxisomal acyl-coenzyme A oxidase 3-like	-0.00770259	0.974	0.651735	0.00227	0.644033	0.000407
LOC100749552	fatty_acid_betaOX	chain_shortening	ß-ox_03	3	short/branched chain specific acyl-CoA dehydrogenase, mitochondrial	-0.336079	0.132	-1.34395	3.44e-05	-1.68003	5.36e-07
LOC105681545	fatty_acid_betaOX	chain_shortening	ß-ox_04	4	probable peroxisomal acyl-coenzyme A oxidase 1	-2.99826	3.08e-10	3.80959	7.08e-10	0.811332	0.0244
LOC100747467	fatty_acid_betaOX	chain_shortening	ß-ox_05	5	probable peroxisomal acyl-coenzyme A oxidase 1	-3.78414	4.35e-08	4.49175	2.04e-07	0.707618	0.288
LOC100746130	fatty_acid_betaOX	chain_shortening	ß-ox_06	6	probable enoyl-CoA hydratase, mitochondrial	0.52938	0.00712	-0.46861	0.0369	0.0607702	0.797
LOC100749508	fatty_acid_betaOX	chain_shortening	ß-ox_07	7	carnitine O-palmitoyltransferase 1, liver isoform	-0.454548	0.0258	0.200604	0.409	-0.253944	0.256
LOC100747910	isoprenoid	AACT	AACT	1	acetyl-CoA acetyltransferase, cytosolic	-0.959157	0.017	1.1289	0.0201	0.169746	0.758
LOC100742345	isoprenoid	HMGS	HMGS	2	hydroxymethylglutaryl-CoA synthase 1	2.39382	0.00188	-2.59085	0.00236	-0.197025	0.798
LOC100746066	isoprenoid	HMGR	HMGR	3	3-hydroxy-3-methylglutaryl-coenzyme A reductase	3.36556	0.000361	-0.056532	0.969	3.30902	0.000636
LOC100743984	isoprenoid	PMK	PMK	4	phosphomevalonate kinase	0.893844	0.0208	-1.46239	0.00159	-0.568544	0.127
LOC100749317	isoprenoid	FPPS	FPPS	5	farnesyl pyrophosphate synthase	0.983961	0.22	-1.81208	0.0397	-0.828124	0.27
LOC100747302	isoprenoid	FDH1	FDH1	6	farnesol dehydrogenase	-0.700593	0.616	3.1677	0.0121	2.46711	0.00462
LOC100742025	isoprenoid	FDH2	FDH2	7	farnesol dehydrogenase	0.964493	0.116	1.63014	0.0477	2.59464	0.00121
LOC100747182	isoprenoid	FDH3	FDH3	8	farnesol dehydrogenase-like	-0.579164	0.51	2.90785	0.000991	2.32868	0.000233
LOC100743402	isoprenoid	FDH4	FDH4	9	farnesol dehydrogenase	-0.297672	0.614	2.01449	0.000775	1.71682	0.000309
LOC100741907	isoprenoid	FDH5	FDH5	10	farnesol dehydrogenase	0.846006	0.107	0.947213	0.0974	1.79322	0.00128
					Green cells indicate significance at FDR <= 0.05	0.05
					Purple cells indicate non-signficance at FDR > 0.05	0.06
